# The Integrator complex cleaves nascent mRNAs to attenuate transcription

**DOI:** 10.1101/748319

**Authors:** Deirdre C. Tatomer, Nathan D. Elrod, Dongming Liang, Mei-Sheng Xiao, Jeffrey Z. Jiang, Michael Jonathan, Kai-Lieh Huang, Eric J. Wagner, Sara Cherry, Jeremy E. Wilusz

## Abstract

Cellular homeostasis requires transcriptional outputs to be coordinated, and many events post transcription initiation can dictate the levels and functions of mature transcripts. To systematically identify regulators of inducible gene expression, we performed high-throughput RNAi screening of the *Drosophila* Metallothionein A (MtnA) promoter. This revealed that the Integrator complex, which has a well-established role in 3’ end processing of small nuclear RNAs (snRNAs), attenuates MtnA transcription during copper stress. Integrator complex subunit 11 (IntS11) endonucleolytically cleaves MtnA transcripts, resulting in premature transcription termination and degradation of the nascent RNAs by the RNA exosome, a complex also identified in the screen. Using RNA-seq, we then identified >400 additional *Drosophila* protein-coding genes whose expression increases upon Integrator depletion. We focused on a subset of these genes and confirmed that Integrator is bound to their 5’ ends and negatively regulates their transcription via IntS11 endonuclease activity. Many non-catalytic Integrator subunits, which are largely dispensable for snRNA processing, also have regulatory roles at these protein-coding genes, possibly by controlling Integrator recruitment or RNA polymerase II dynamics. Altogether, our results suggest that attenuation via Integrator cleavage limits production of many full-length mRNAs, allowing precise control of transcription outputs.
