## Supplemental Table S1 for "The Integrator complex cleaves nascent mRNAs to attenuate transcription"

### Sheet: Negative Regulators
Annotation Symbol	Gene Name	eGFP Integrated Intensity - Robust Z score	Cell number - fold change
CG5859	Ints8	16.9868	0.791132
CG10800	Rca1	15.7844	0.552117
CG5940	CycA	11.9784	0.571749
CG18176	defl	11.9273	0.7807
CG3173	IntS1	11.6823	0.741861
CG13288	CG13288	10.5274	0.493067
CG9591	omd	10.386	0.761491
CG12437	raw	10.2823	0.696241
CG3938	CycE	10.1784	0.470344
CG9696	dom	9.87187	0.723832
CG5208	Patr-1	8.38183	0.583506
CG6474	e(y)1	8.34371	1.01136
CG5491	Ints12	8.28194	0.815892
CG8211	Ints2	7.83305	0.80915
CG10498	Cdk2	7.42272	0.800923
CG3018	lwr	7.24365	0.790947
CG4486	Cyp9b2	7.13148	0.726378
CG5371	RnrL	7.06681	0.578801
CG3125	Ints6	6.9073	0.842882
CG1972	Ints11	6.75729	1.03546
CG3052	HLH4C	6.39603	0.826615
CG5119	pAbp	5.95744	0.446703
CG7850	puc	5.71328	0.744798
CG1832	Clamp	5.33776	0.713383
CG8715	lig	5.29056	0.8188
CG3725	SERCA	5.28483	0.849984
CG7641	Nca	4.95473	0.546337
CG4817	Ssrp	4.94826	0.947367
CG9193	PCNA	4.8579	0.692495
CG8975	RnrS	4.77646	0.572282
CG9968	AnxB11	4.71267	1.0142
CG12632	fd3F	4.69599	0.940221
CG8103	Mi-2	4.65021	0.658795
CG14798	CG14798	4.57418	1.05102
CG3183	geminin	4.26444	0.565228
CG18317	Rim2	4.19616	0.871081
CG8426	Not3	4.15278	0.674643
CG17603	Taf1	4.00926	0.92067
CG9533	rut	3.96803	0.857675
CG8068	Su(var)2-10	3.95327	0.910783
CG5444	Taf4	3.95214	0.986446
CG9273	RPA2	3.87675	0.652386
CG3576	schlank	3.85887	0.917324
CG17665	IntS3	3.85554	0.888054
CG40222	vtd	3.84701	0.795312
CG15220	RPA3	3.84052	0.63529
CG14619	Usp2	3.80902	1.11545
CG3556	CG3556	3.77432	1.08864
CG6169	DCP2	3.75288	0.469132
CG1119	Gnf1	3.67083	0.903425
CG4494	smt3	3.66198	0.455512
CG12359	Ulp1	3.56771	0.913484
CG15221	CG15221	3.56023	0.686722
CG2253	Upf2	3.4812	0.802918
CG6121	Tip60	3.42517	1.04776
CG1559	Upf1	3.38301	0.988088
CG33062	CG33062	3.38221	0.909918
CG3726	CG3726	3.3023	0.927287
CG18009	Trf2	3.28676	0.854304
CG14629	CG14629	3.26809	0.741363
CG2165	PMCA	3.24234	0.663617
CG8954	Smg5	3.23782	0.762127
CG15929	lin-52	3.22776	0.773653
CG3412	slmb	3.22059	0.957671
CG17358	Taf12	3.21974	1.03679
CG31563	CG31563	3.19455	0.842308
CG9088	lid	3.04669	0.879041
CG12299	CG12299	3.0185	0.715888
CG9768	hkb	2.94749	0.852684
CG6711	Taf2	2.89929	0.853038
CG15610	mute	2.87649	0.917599
CG6603	Hsc70Cb	2.85744	0.936083
CG7057	AP-2mu	2.82504	0.946228
CG12109	Caf1-180	2.8083	0.76167
CG31753	ham	2.78239	0.89664
CG1244	MEP-1	2.77929	0.750725
CG5642	CG5652	2.77687	0.933
CG17437	wds	2.74307	0.980829
CG7007	VhaPPA1-1	2.70022	1.07516
CG6369	Smg6	2.69845	0.963641
CG10529	Lcp65Ae	2.68128	0.676979
CG1751	Spase25	2.65917	0.936519
CG31069	spn-D	2.65565	0.826285
CG1395	stg	2.6371	0.410711
CG5654	yps	2.63585	0.913934
CG4785	IntS14	2.63517	1.09156
CG8597	lark	2.53912	0.902787
CG6546	Bap55	2.53299	0.79168
CG8179	CG43729	2.51246	0.77901
CG32737	CG43736	2.51025	0.821178
CG14938	crol	2.49353	0.786665
CG9124	eIF-3p40	2.48285	0.872194
CG9776	CG9776	2.47342	0.890428
CG5778	CG5778	2.46416	0.737892
CG40268	CG40268	2.44325	0.805346
CG2905	Nipped-A	2.43935	0.817796
CG7734	shn	2.43571	1.07741
CG8416	RhoI	2.4283	0.802266
CG8085	RN-tre	2.40218	0.814468
CG31649	Msp300	2.39932	1.10353
CG13779	Sem1	2.39691	0.578198
CG1639	l(1)10Bb	2.39427	0.465858
CG7111	Rack1	2.38692	0.747206
CG2151,CG32715	Trxr-1, CG32715	2.38299	0.988986
CG9484	hyd	2.36923	1.02095
CG30388	Magi	2.3623	0.761555
CG1135	Rcd5	2.35938	1.05505
CG8863	Droj2	2.35883	0.955753
CG14799	prage	2.35758	0.793511
CG31630	milt	2.31708	0.771365
CG32694,CG32692	CG32694, CG34692	2.3093	0.904555
CG6376	E2f1	2.30716	0.569883
CG40443	kl-3	2.28122	0.975306
CG12841	Tsp42Ek	2.27817	0.831543
CG17054,CG4007,CG3991	Cap-G, Nrk, TppII	2.25604	0.910952
CG9984	TH1	2.24264	0.908619
CG5485	Prestin	2.24088	0.95631
CG1470,CG31006	Gycbeta100B, stops	2.21469	0.958345
CG32505	Pp4-19C	2.19123	0.864257
CG11391	CG11391	2.18855	1.1043
CG18041	dgt1	2.17769	1.09702
CG9633	RPA-70	2.1696	0.485791
CG9293	CG9293	2.1539	0.970642
CG15119	mip40	2.13199	0.945123
CG32529	Hers	2.12541	0.888567
CG40196	Maf1	2.10936	0.973031
CG12372	spt4	2.10294	1.05777
CG2993	CG2993	2.10136	0.950109
CG5181	CG5181	2.09876	0.996074
CG4621	YL-1	2.06871	1.11865
CG18582	mbt	2.05381	1.02878
CG4654	Dp	2.0501	0.682055
CG4528	snf	2.03988	0.863335
CG15157	CG42750	2.03516	0.902353
CG2960	RpL40	2.02973	0.465346
CG8989	His3.3B	2.02777	0.791733
CG9983	Hrb98DE	2.02297	0.866084
CG40270	CG40270	2.02226	0.88746
CG14810	CG14810	1.98848	0.74349
CG1091	Tailor	1.98649	1.05455
CG11650	Lcp1	1.98467	0.715872
CG12532	AP-1-2beta	1.97138	0.829246
CG32146	dlp	1.97009	0.922459
CG32334	CG32334	1.95678	0.694194
CG12478	bru3	1.94562	0.918798
CG4903	MESR4	1.92333	0.974072
CG1906	alph	1.90729	0.882794
CG2910	nito	1.90223	0.999334
CG6357	CG6357	1.89976	1.03857
CG1402	CG1402	1.89892	0.851124
CG3051	AMPKalpha	1.88996	1.059
CG17956	Mst87F	1.88035	0.967978
CG32535	CoRest	1.87658	0.809531
CG9985	skt1	1.8614	0.920165
CG2931	CG2931	1.86063	0.837895
CG10578	DNAJ-1	1.85724	0.92056
CG6717	Spn28B	1.8553	0.922617
CG32282	Drsl4	1.85409	0.813412
CG31792	CG31792	1.8524	1.09774
CG14217	Tao	1.8448	0.848778
CG11516	Ptp99A	1.84393	0.848882
CG7590	scyl	1.83629	0.952833
CG15532	hdc	1.82232	0.939856
CG1912	Gycalpha99B	1.82059	0.900713
CG31613	His3:CG31613	1.81534	0.153442
CG4260	Ap-2alpha	1.8117	0.895174
CG6975	gig	1.80755	1.02739
CG31295	CG31295	1.80672	1.01035
CG11134	CG11134	1.80653	0.946695
CG9099	DENR	1.80088	0.858682
CG10200	hui	1.78673	1.04787
CG7528	Uba2	1.78594	0.874472
CG12892	Caf1-105	1.7588	0.897026
CG15754	CG15754	1.75837	0.625344
CG31876	Cpr30F	1.75584	0.88856
CG3379	His4r	1.75208	0.993939
CG18545	CG18545	1.75201	0.848029
CG10513	CG10513	1.75168	1.0871
CG14273	CG14273	1.74088	0.848174
CG5748	Hsf	1.73637	0.948224
CG1120	IntS10	1.72974	1.03839
CG30219	CG34446	1.72751	0.875839
CG32467	rn	1.72143	0.946159
CG8277	eIF4E-5	1.71163	1.08958
CG2003	CG2003	1.70119	0.773075
CG17191	CG17191	1.69839	0.932918
CG14669	CG14669	1.68867	0.881207
CG3760	CG3760	1.68584	0.993696
CG17797	Acp29AB	1.67934	0.737945
CG17212	rho-6	1.67868	0.864629
CG5274	CG5274	1.66977	1.03489
CG17819	CG17819	1.66939	0.913262
CG9573	Rcd-1r	1.66752	0.898819
CG15249	CG15249	1.66654	0.805808
CG4236	Cafl-55	1.66127	0.824955
CG40127	RNASEK	1.65389	1.11652
CG4760	bol	1.65093	0.891984
CG31351	Octbeta3R	1.64967	0.82341
CG5476	Twdln	1.63472	0.953479
CG16940	CG16940	1.63147	1.05084
CG4616	FLASH	1.6289	1.12088
CG9571	fd19B	1.62181	0.842645
CG31158	Efa6	1.62175	0.818613
CG9056	tay	1.62064	1.01676
CG31140	CG1140	1.61788	0.759402
CG3402	CG3402	1.61773	1.03857
CG3166	aop	1.61512	1.0009
CG4699	nsl1	1.60981	0.973643
CG13317	Ilp7	1.60903	0.81821
CG4423	GstD6	1.60881	0.974202
CG1347	Atg17	1.58319	0.949744
CG4936	CG4936	1.57983	0.982877
CG32804	CG32804	1.56813	0.97792
CG10788	ng3	1.56424	0.844485
CG40281	Nipped-B	1.56406	0.833029
CG9096	CycD	1.55907	0.90632
CG7065	CG7065	1.55559	0.931003
CG8998	Roc2	1.54654	0.855889
CG10306	CG10306	1.54411	0.938663
CG10789	ng4	1.54044	0.803672
CG10353	CG10353	1.53712	1.12489
CG9594	Chd3	1.53683	0.914884
CG12724	IP3K2	1.53015	0.85559
CG30394	CG30394	1.51725	0.977572
CG40207	CG40207	1.51688	0.733246
CG12260	CG33213	1.49992	0.956868
CG31611	His4:CG31611	1.4957	0.112498
CG9775	CG9775	1.49015	0.96711
CG33133	grau	1.48904	0.904274
CG13618	CG3618	1.48667	0.944034
CG31789	CG31789	1.48458	1.04158
CG5890	CG5890	1.47725	0.934488
CG6814	asunder	1.47516	0.97591
CG13434	Nnf1a	1.47484	0.896127
CG13675	CG13675	1.46985	0.94403
CG6091	CG6091	1.46494	1.10478
CG12756	Eaf6	1.45395	1.09658
CG32732	CG32732	1.44916	0.90763
CG32725,CG9650		1.44538	0.960006
CG15453	RunxA	1.44313	0.931344
CG3040	CG3040	1.44111	1.00792
CG10737	CG10737	1.44034	0.884051
CG4119	CG4119	1.43612	0.889633
CG17998	Gprk2	1.43483	0.947968
CG4279	Lsm1	1.43373	1.01059
CG3845	NAT1	1.43	0.993263
CG30122	CG30122	1.42591	0.989325
CG15214	DIP-delta	1.42046	0.982452
CG15881	CG15881	1.41871	0.886061
CG6946	glo	1.41852	0.975004
CG5787	CG5787	1.41851	1.01106
CG10691	l(2)37Cc	1.41746	0.879754
CG31350	Ocbeta3R	1.41694	0.927386
CG31397	CG31397	1.41376	0.83891
CG3823	CG3823	1.41346	0.87903
CG12873	CG34353	1.41159	0.849656
CG4875	Rcp	1.40844	0.831887
CG7320	CG7320	1.40745	1.07724
CG15749	dmrt11E	1.40551	0.903761
CG7004	fwd	1.39933	0.869272
CG14383	CG14383	1.39451	1.12706
CG6993	ss	1.39332	1.02713
CG15845	Adf1	1.39085	1.01444
CG12124	mxc	1.39037	0.908669
CG32095	CG32095	1.38756	1.12162
CG32543	CG42450	1.38673	1.01469
CG10419	Gem2	1.38594	0.991306
CG10233	rtp	1.37228	0.852256
CG14984	CG14984	1.37019	0.92722
CG10492	CG10492	1.36907	1.0724
CG8631	msl-3	1.36723	1.07313
CG4167	Hsp67Ba	1.36721	0.997585
CG10315	eIF2B-delta	1.36343	0.868309
CG13539	CG13539	1.35859	1.08667
CG14069	CG14069	1.35648	0.810367
CG10522	sti	1.35096	0.89938
CG17946	Mst84Da	1.34578	0.800977
CG12816	CG42795	1.34506	0.79975
CG30193	Reep1	1.33988	1.05796
CG4741	CG4741	1.33783	0.933211
CG13732	qjt	1.3377	0.769373
CG9361	Task7	1.33724	1.04221
CG14809	CG14809	1.33636	0.922772
CG13759	CG13759	1.3358	0.890713
CG5994	Nelf-E	1.33342	1.17602
CG14890	CG42342	1.33057	0.749636
CG2944	gus	1.33045	0.981908
CG4814	DIP-delta	1.32732	0.797319
CG12265	Det	1.32703	0.774056
CG7354,CG13698		1.31976	0.897764
CG14842	natalisin	1.31735	0.736376
CG13860	CG34377	1.31471	0.803089
CG32601,CG32598		1.31454	0.916568
CG7325	eig71Ek	1.31132	0.762574
CG10433	CG10433	1.31111	0.74163
CG11387	ct	1.30289	0.845355
CG31439	Muc96D	1.30206	0.889177
CG11591	Dpy-30L2	1.30139	0.796269
CG15319	nej	1.30105	0.22508

### Sheet: Positive Regulators
Annotation Symbol	Gene Name	eGFP Integrated Intensity - Robust Z score	Cell number - fold change
CG11246	Rpb8	-2.0804	0.577945
CG1554	Rpll215	-2.07186	0.510883
CG10938	Prosalpha5	-2.03483	0.56098
CG6840	Rpb11	-2.01453	0.71903
CG3284	Rpll15	-2.00748	0.62564
CG1081	Rheb	-1.9854	0.677197
CG1796	Tango4	-1.98235	0.528729
CG4147	Hsc70-3	-1.96424	0.470791
CG6846	RpL26	-1.92186	0.459107
CG4184	MED15	-1.90343	1.33753
CG31390	MED7	-1.88535	0.770793
CG1163	Rpll18	-1.87449	0.637533
CG9748	bel	-1.86653	1.00541
CG6699	beta'COP	-1.86551	0.438568
CG31992	gw	-1.86404	0.4362
CG5057	MED10	-1.86184	0.96367
CG7999	MED24	-1.86102	1.09206
CG31938	Rrp40	-1.85053	1.07731
CG8222	Pvr	-1.85039	0.713374
CG8609	MED4	-1.84937	0.938098
CG11139	p47	-1.84656	1.03356
CG13867	MED8	-1.83867	1.06229
CG8522	SREBP	-1.83296	0.383982
CG3203	RpL17	-1.82797	0.448618
CG17183	MED30	-1.82318	1.00089
CG4099	Sr-Cl	-1.82043	0.591896
CG7961	alphaCOP	-1.81846	0.466359
CG4067	pug	-1.81843	0.521065
CG10652	RpL30	-1.81306	0.475557
CG6253	RpL14	-1.8119	0.479445
CG18591	SmE	-1.81174	0.517103
CG9075	eIF-4a	-1.81075	0.65052
CG6141	RpL9	-1.80797	0.471999
CG3416	Rpn8	-1.80704	0.525111
CG4060	TwdlW	-1.80635	0.476111
CG5461	bun	-1.80321	0.915113
CG4111	RpL35	-1.78623	0.476221
CG6510	RpL18A	-1.78377	0.46857
CG5134	MED9	-1.78279	1.02311
CG6905	Cdc5	-1.77958	0.357466
CG6538	TfIIFbeta	-1.77634	0.978087
CG3455	Rpt4	-1.77422	0.54152
CG4320	raptor	-1.7728	0.846769
CG18174	Rpn11	-1.77142	0.374106
CG14887	Dhfr	-1.7647	0.703829
CG3329	Prosbeta2	-1.76458	0.662723
CG7762	Rpn1	-1.76257	0.374494
CG11888	Rpn2	-1.75778	0.433173
CG8144	ps	-1.75547	0.98662
CG16916	Rpt3	-1.75424	0.511371
CG12323	Prosbeta5	-1.74948	0.653751
CG18398	Tango6	-1.74843	0.544903
CG4264	Hsc70-4	-1.74795	0.568692
CG15772	CG15772	-1.74655	0.834347
CG3743	MTF-1	-1.74082	0.899171
CG3180	Rpll140	-1.73428	0.533308
CG12284	Diap1	-1.73395	0.16303
CG7726	RpL11	-1.72996	0.397174
CG32217	Su(Tpl)	-1.72904	1.03117
CG5193	TfIIB	-1.72668	0.787026
CG4152	Mtr4	-1.72476	0.851949
CG14813	deltaCOP	-1.72012	0.470027
CG12263	CG12263	-1.71833	0.572591
CG7957	MED17	-1.7174	0.8713
CG5289	Rpn6, Rpt2	-1.71678	0.417742
CG11198	ACC	-1.71153	0.487868
CG8435	CG8435	-1.71063	0.531722
CG4097	Prosbeta6	-1.71008	0.617038
CG7434	RpL22	-1.70943	0.494255
CG8392	Prosbeta1	-1.70532	0.120041
CG4169	UQCR-C2	-1.7043	0.537552
CG3948	zetaCOP	-1.70418	0.502026
CG7622	RpL36	-1.70215	0.436809
CG6476	Su(var)3-9	-1.6998	0.539594
CG1746	ATPsynC	-1.69927	0.704804
CG9606	Rrp45	-1.69603	0.91593
CG8398	CG8398	-1.69013	0.827661
CG17726	CG17726	-1.68899	1.02075
CG8749	snRNP-U1_70K	-1.68423	0.916225
CG31155,CG31344	Rbp7, CG31344	-1.684	0.755598
CG5266	Prosalpha2	-1.68028	0.615023
CG1249	SmD2	-1.67497	0.627805
CG3773	CG3773	-1.67373	1.11606
CG8615	RpL18	-1.67135	0.485796
CG8019	hay	-1.67005	1.04235
CG8280	Ef1alpha48D	-1.66928	0.738114
CG10753	SmD1	-1.6675	0.720461
CG1276	TfIIEbeta	-1.66134	1.01606
CG1420	Slu7	-1.65803	0.549807
CG6223	betaCOP	-1.65574	0.42179
CG4464	RpS19a	-1.6557	0.518852
CG6671	AGO1	-1.65174	0.532903
CG8395	Rrp42	-1.65168	0.875458
CG2746	RpL19	-1.65065	0.437032
CG1528	gammaCOP	-1.64634	0.434168
CG3523	FASN1	-1.63723	0.292445
CG2843	Cwc25	-1.63517	0.777977
CG7162	MED1	-1.63406	0.977865
CG13389	RpS13	-1.63255	0.413366
CG1664	sbr	-1.62801	0.769212
CG9677	Int6	-1.62759	0.666629
CG10811	eIF4G	-1.62636	0.767669
CG3034	MED22	-1.61634	1.01681
CG17271	CG17271	-1.616	1.03833
CG2503	atms	-1.61553	0.980608
CG10793	CG10793	-1.61143	1.02135
CG8171	dup	-1.60694	0.263805
CG31651,CG5827	pgant5, RpL37A	-1.60577	0.473129
CG4609	fax	-1.60395	0.558168
CG32808,CG14777	CG32808,CG14777	-1.5974	0.467116
CG6884	MED11	-1.59701	0.977971
CG1404	Ran	-1.59693	0.418095
CG8025	Mtr3	-1.59456	0.933788
CG8427	SmD3	-1.59446	0.749173
CG1210	Pdk1	-1.5853	0.93543
CG18495,CG30382	Prosalpha1, CG30382	-1.58445	0.734626
CG7977	RpL23A	-1.58305	0.452062
CG10944	RpS6	-1.58162	0.482054
CG7269	Hel25E	-1.57963	0.669944
CG13550	Ice1	-1.5719	0.632252
CG4556	prom	-1.57083	1.01824
CG1531	Ubr3	-1.56973	0.864677
CG13919	CG13919	-1.56905	0.65772
CG2028	CkIalpha	-1.56228	1.09632
CG17761	CG42492	-1.56022	0.884283
CG5887	Desat1	-1.55034	0.36537
CG1965	CG1965	-1.54802	0.7592
CG4849,CG31131,CG31054	eftud2, CG31131, CR31054	-1.54342	0.454489
CG7926	Axn	-1.54205	1.00529
CG7939	RpL32	-1.53856	0.46544
CG7764	mm	-1.53395	1.06322
CG8309	Tango7	-1.53342	0.559745
CG7055	Bap111	-1.53013	1.06886
CG10370	Rpt5	-1.52044	0.461335
CG16903	CG16903	-1.50964	0.495636
CG14667	CG14667	-1.50764	0.64753
CG5502	RpL4	-1.50593	0.457415
CG5808	CG5808	-1.50477	0.598928
CG9250	Mpp6	-1.50341	0.98423
CG7843	Ars2	-1.50253	1.00413
CG8978	Arpc1	-1.50138	0.820291
CG10484	Rpn3	-1.49969	0.478361
CG5352	SmB	-1.49661	0.522108
CG17331	Prosbeta4	-1.49129	0.591894
CG4897	RpL7	-1.4841	0.41864
CG10149	Rpn6, Rpt2	-1.48367	0.445883
CG9742	SNRPG	-1.47808	0.860814
CG4003	pont	-1.47779	0.889917
CG13623	CG13623	-1.477	0.876432
CG3436	CG3436	-1.47699	0.944131
CG11522	RpL6	-1.47555	0.462352
CG9706	CG9706	-1.47372	0.907118
CG1064	Snr1	-1.47349	0.962427
CG3511	CG3511	-1.47075	0.816135
CG31671	tho2	-1.46886	1.02971
CG1017	Mfap1	-1.46748	0.64181
CG1065	Scsalpha	-1.46649	0.875212
CG1057	MED31	-1.46232	0.974388
CG32562	xmas-2	-1.46166	0.963831
CG17119	CG17119	-1.45802	0.893859
CG15185	CG15185	-1.44532	1.17938
CG3997	RpL39	-1.44478	0.479382
CG14542	Vps2	-1.44319	1.1374
CG15161	CG15161	-1.44082	1.13212
CG4453	Nup153	-1.43837	0.712756
CG12775	RpL21	-1.43698	0.486879
CG7238	sip1	-1.43526	0.927681
CG6962	CG6962	-1.43492	0.509722
CG3983	Ns1	-1.43283	0.700992
CG10215	Ercc1	-1.42758	0.670637
CG5099	msi	-1.42638	0.99715
CG32666	Drak	-1.42534	1.00231
CG5649	kin17	-1.42504	0.769272
CG11115	Ssl1	-1.42353	0.956555
CG6249	Csl4	-1.42249	0.911447
CG8764	ox	-1.42137	0.789581
CG32781	Tlk	-1.4213	0.75449
CG3661	RpL23	-1.41915	0.501312
CG7035	Cbp80	-1.41748	0.639261
CG5183	KdelR	-1.41746	0.886996
CG1263	RpL8	-1.41512	0.47116
CG10415	TfIIEalpha	-1.41172	1.03962
CG8722	Nup44A	-1.41138	0.841911
CG3001	Hex-A	-1.40612	1.06791
CG4863	RpL3	-1.405	0.448218
CG14752	CG14572	-1.40022	0.595955
CG6090	RpL34a	-1.39023	0.495604
CG3751	RpS24	-1.38843	0.439981
CG12993	p-cup	-1.38743	0.958099
CG12135	c12.1	-1.38718	0.846041
CG4651	RpL13	-1.38573	0.456272
CG17724	CG17724	-1.38488	0.920817
CG8415	RpS23	-1.38485	0.486386
CG16792	SmF	-1.38336	0.658647
CG3195	RpL12	-1.38271	0.445059
CG9343	Trl	-1.3792	1.11109
CG5519	Prp19	-1.37771	0.465697
CG2099	RpL35A	-1.3767	0.582074
CG32604	l(1)G0007	-1.37423	0.802186
CG5930	TfIIA-L	-1.37353	0.880386
CG8241	pea	-1.37097	0.438297
CG1330	Ccp84Ae	-1.36968	1.01255
CG4046	RpS16	-1.36458	0.55458
CG5651	pix	-1.36169	0.520448
CG17489	RpL5	-1.35978	0.459003
CG7769	pic	-1.35953	0.94789
CG7058	CG7058	-1.35754	0.89236
CG7392	Cka	-1.35705	0.986014
CG11856	Nup358	-1.3451	0.823849
CG10281	TfIIFalpha	-1.34472	0.937498
CG4579	Nup154	-1.34243	0.635009
CG8108	CG8108	-1.34043	1.01127
CG8198	MagR	-1.33419	0.836968
CG7425	eff	-1.33312	0.501315
CG4400	Brms1	-1.32734	0.934285
CG3193	crn	-1.32474	0.289526
CG8055	shrb	-1.32265	0.954194
CG4303	Bap60	-1.31913	0.839441
CG8544	sd	-1.31849	1.06132
CG3395	RpS9	-1.31562	0.488988
CG8819	achi	-1.31357	0.633658
CG14637	abs	-1.31326	0.820225
CG10158	Fgop2	-1.31305	1.03097
CG10772	Fur1	-1.31009	1.03521
CG1869	Cht7	-1.30767	0.781014
CG9667	CG9667	-1.30759	0.685176
CG15481	Ski6	-1.30658	0.92035
CG1098	Madm	-1.30654	0.933266
CG3931	Rrp4	-1.30484	1.08117
CG9769	CG9769	-1.30382	0.612658
CG11727	Evi5	-1.30366	1.03388
CG1658	Doa	-1.30075	0.91609
