## Supplemental Table S2 for "The Integrator complex cleaves nascent mRNAs to attenuate transcription"

### Sheet: Sheet1
Length from TSS	Reference MtnA genomic sequence
	CAAAATCAAGTGAATCATCTCAGTGCAACTAAAGGCCTAAATAGCCCATACCTACCTTTTTTGTAAACAAGTGAACAAGTTCGAGGAAATACAACTCAATCAAGATGCCTTGCCCATGCGGAAGCG gtaagttcgcagtctggtgtgatcctttaggatatcacagatctttcagagaaatggtattatactagtataaaaattcaatggtgattcaatagtataaaaattcaagctgaaactatctgcaaagtgaaatctctgagttcgtctctctaagaaaagaagttcttcaactgcgttttataaaatggaacactaatgttatatggcttatggattacaggatgtaccagcatgtactaatttttaaattctacttctttccag GATGCAA…
55	CAAAATCAAGTGAATCATCTCAGTGCAACTAAAG
81	CAAAATCAAGTGAATCATCTCAGTGCAACTAAAGGCCTAAATAGCCCATACCTACCTTTT
81	CAAAATCAAGTGAATCATCTCAGTGCAACTAAAGGCCTAAATAGCCCATACCTACCTTTT
85	CAAAATCAAGTGAATCATCTCAGTGCAACTAAAGGCCTAAATAGCCCATACCTACCTTTTTTGT
85	CAAAATCAAGTGAATCATCTCAGTGCAACTAAAGGCCTAAATAGCCCATACCTACCTTTTTTGT
85	CAAAATCAAGTGAATCATCTCAGTGCAACTAAAGGCCTAAATAGCCCATACCTACCTTTTTTGT
85	CAAAATCAAGTGAATCATCTCAGTGCAACTAAAGGCCTAAATAGCCCATACCTACCTTTTTTGT
92	CAAAATCAAGTGAATCATCTCAGTGCAACTAAAGGCCTAAATAGCCCATACCTACCTTTTTTGTAAACAAG
100	CAAAATCAAGTGAATCATCTCAGTGCAACTAAAGGCCTAAATAGCCCATACCTACCTTTTTTGTAAACAAGTGAACAAG
100	CAAAATCAAGTGAATCATCTCAGTGCAACTAAAGGCCTAAATAGCCCATACCTACCTTTTTTGTAAACAAGTGAACAAG
103	CAAAATCAAGTGAATCATCTCAGTGCAACTAAAGGCCTAAATAGCCCATACCTACCTTTTTTGTAAACAAGTGAACAAGTTCAAAA
105	CAAAATCAAGTGAATCATCTCAGTGCAACTAAAGGCCTAAATAGCCCATACCTACCTTTTTTGTAAACAAGTGAACAAGTTCGAAAA
106	CAAAATCAAGTGAATCATCTCAGTGCAACTAAAGGCCTAAATAGCCCATACCTACCTTTTTTGTAAACAAGTGAACAAGTTCGAG
108	CAAAATCAAGTGAATCATCTCAGTGCAACTAAAGGCCTAAATAGCCCATACCTACCTTTTTTGTAAACAAGTGAACAAGTTCGAGGA
108	CAAAATCAAGTGAATCATCTCAGTGCAACTAAAGGCCTAAATAGCCCATACCTACCTTTTTTGTAAACAAGTGAACAAGTTCGAGGA
109	CAAAATCAAGTGAATCATCTCAGTGCAACTAAAGGCCTAAATAGCCCATACCTACCTTTTTTGTAAACAAGTGAACAAGTTCGAGGAA
109	CAAAATCAAGTGAATCATCTCAGTGCAACTAAAGGCCTAAATAGCCCATACCTACCTTTTTTGTAAACAAGTGAACAAGTTCGAGGAA
110	CAAAATCAAGTGAATCATCTCAGTGCAACTAAAGGCCTAAATAGCCCATACCTACCTTTTTTGTAAACAAGTGAACAAGTTCGAGGAAA
112	CAAAATCAAGTGAATCATCTCAGTGCAACTAAAGGCCTAAATAGCCCATACCTACCTTTTTTGTAAACAAGTGAACAAGTTCGAGGAAATA
115	CAAAATCAAGTGAATCATCTCAGTGCAACTAAAGGCCTAAATAGCCCATACCTACCTTTTTTGTAAACAAGTGAACAAGTTCGAGGAAATACAA
115	CAAAATCAAGTGAATCATCTCAGTGCAACTAAAGGCCTAAATAGCCCATACCTACCTTTTTTGTAAACAAGTGAACAAGTTCGAGGAAATACAAA
116	CAAAATCAAGTGAATCATCTCAGTGCAACTAAAGGCCTAAATAGCCCATACCTACCTTTTTTGTAAACAAGTGAACAAGTTCGAGGAAATACAAC
147	CAAAATCAAGTGAATCATCTCAGTGCAACTAAAGGCCTAAATAGCCCATACCTACCTTTTTTGTAAACAAGTGAACAAGTTCGAGGAAATACAACTCAATCAAGATGCCTTGCCCATGCGGAAGCG
156	CAAAATCAAGTGAATCATCTCAGTGCAACTAAAGGCCTAAATAGCCCATACCTACCTTTTTTGTAAACAAGTGAACAAGTTCGAGGAAATACAACTCAATCAAGATGCCTTGCCCATGCGGAAGCG GTAAGTTCG
192	CAAAATCAAGTGAATCATCTCAGTGCAACTAAAGGCCTAAATAGCCCATACCTACCTTTTTTGTAAACAAGTGAACAAGTTCGAGGAAATACAACTCAATCAAGATGCCTTGCCCATGCGGAAGCG GTAAGTTCGCAGTCTGGTGTGATCCTTTAGGATATCACAGATCTTAA
192	CAAAATCAAGTGAATCATCTCAGTGCAACTAAAGGCCTAAATAGCCCATACCTACCTTTTTTGTAAACAAGTGAACAAGTTCGAGGAAATACAACTCAATCAAGATGCCTTGCCCATGCGGAAGCG GTAAGTTCGCAGTCTGGTGTGATCCTTTAGGATATCACAGATCTTAA
192	CAAAATCAAGTGAATCATCTCAGTGCAACTAAAGGCCTAAATAGCCCATACCTACCTTTTTTGTAAACAAGTGAACAAGTTCGAGGAAATACAACTCAATCAAGATGCCTTGCCCATGCGGAAGCG GTAAGTTCGCAGTCTGGTGTGATCCTTTAGGATATCACAGATCTTAA
192	CAAAATCAAGTGAATCATCTCAGTGCAACTAAAGGCCTAAATAGCCCATACCTACCTTTTTTGTAAACAAGTGAACAAGTTCGAGGAAATACAACTCAATCAAGATGCCTTGCCCATGCGGAAGCG GTAAGTTCGCAGTCTGGTGTGATCCTTTAGGATATCACAGATCTTAAA
193	CAAAATCAAGTGAATCATCTCAGTGCAACTAAAGGCCTAAATAGCCCATACCTACCTTTTTTGTAAACAAGTGAACAAGTTCGAGGAAATACAACTCAATCAAGATGCCTTGCCCATGCGGAAGCG GTAAGTTCGCAGTCTGGTGTGATCCTTTAGGATATCACAGATCTTT
197	CAAAATCAAGTGAATCATCTCAGTGCAACTAAAGGCCTAAATAGCCCATACCTACCTTTTTTGTAAACAAGTGAACAAGTTCGAGGAAATACAACTCAATCAAGATGCCTTGCCCATGCGGAAGCG GTAAGTTCGCAGTCTGGTGTGATCCTTTAGGATATCACAGATCTTTCAGAA
198	CAAAATCAAGTGAATCATCTCAGTGCAACTAAAGGCCTAAATAGCCCATACCTACCTTTTTTGTAAACAAGTGAACAAGTTCGAGGAAATACAACTCAATCAAGATGCCTTGCCCATGCGGAAGCG GTAAGTTCGCAGTCTGGTGTGATCCTTTAGGATATCACAGATCTTTCAGAG
219	CAAAATCAAGTGAATCATCTCAGTGCAACTAAAGGCCTAAATAGCCCATACCTACCTTTTTTGTAAACAAGTGAACAAGTTCGAGGAAATACAACTCAATCAAGATGCCTTGCCCATGCGGAAGCG GTAAGTTCGCAGTCTGGTGTGATCCTTTAGGATATCACAGATCTTTCAGAGAAATGGTATTATACTAGTATA
224	CAAAATCAAGTGAATCATCTCAGTGCAACTAAAGGCCTAAATAGCCCATACCTACCTTTTTTGTAAACAAGTGAACAAGTTCGAGGAAATACAACTCAATCAAGATGCCTTGCCCATGCGGAAGCG GTAAGTTCGCAGTCTGGTGTGATCCTTTAGGATATCACAGATCTTTCAGAGAAATGGTATTATACTAGTATAAAAAT ---------- GCTTGGACTACATATGGTTGAGGGTTGTA
260	CAAAATCAAGTGAATCATCTCAGTGCAACTAAAGGCCTAAATAGCCCATACCTACCTTTTTTGTAAACAAGTGAACAAGTTCGAGGAAATACAACTCAATCAAGATGCCTTGCCCATGCGGAAGCG GTAAGTTCGCAGTCTGGTGTGATCCTTTAGGATATCACAGATCTTTCAGAGAAATGGTATTATACTAGTATAAAAATTCAATGGTGATTCAATAGTATAAAAATTCAAGCTGA
305	CAAAATCAAGTGAATCATCTCAGTGCAACTAAAGGCCTAAATAGCCCATACCTACCTTTTTTGTAAACAAGTGAACAAGTTCGAGGAAATACAACTCAATCAAGATGCCTTGCCCATGCGGAAGCG GTAAGTTCGCAGTCTGGTGTGATCCTTTAGGATATCACAGATCTTTCAGAGAAATGGTATTATACTAGTATAAAAATTCAATGGTGATTCAATAGTATAAAAATTCAAGCTGAAACTATCTGCAAAGTGAAATCTCTGAGTTCGTCTCTCTAAGAAAAAAAAA
305	CAAAATCAAGTGAATCATCTCAGTGCAACTAAAGGCCTAAATAGCCCATACCTACCTTTTTTGTAAACAAGTGAACAAGTTCGAGGAAATACAACTCAATCAAGATGCCTTGCCCATGCGGAAGCG GTAAGTTCGCAGTCTGGTGTGATCCTTTAGGATATCACAGATCTTTCAGAGAAATGGTATTATACTAGTATAAAAATTCAATGGTGATTCAATAGTATAAAAATTCAAGCTGAAACTATCTGCAAAGTGAAATCTCTGAGTTCGTCTCTCTAAGAAAA
	Reference spliced MtnA mRNA sequence
	CAAAATCAAGTGAATCATCTCAGTGCAACTAAAGGCCTAAATAGCCCATACCTACCTTTTTTGTAAACAAGTGAACAAGTTCGAGGAAATACAACTCAATCAAGATGCCTTGCCCATGCGGAAGCG-GATGCAAATGCGCCAGCCAGGCCACCAAGGGATCCTGCAACTGCGGATCTGACTGCAAGTGCGGCGGCGACAAGAAATCCGCCTGCGGCTGCTCCGAGTGAGCTTTCCCCCAAAAAAGATCTGGAGTAGAGGCGCTGCATCTTGTCTCTCTACACACCCTGCAATAAATGTCCAATTAAAGTAATTGATGCCTAACTGCGTCTTTTCGGGTTGCATAATCAATTGGTCTGCGGCATTCTAGGTTAGATTCGCTTTTATTGGAGGTAGCTTCT…
335	CAAAATCAAGTGAATCATCTCAGTGCAACTAAAGGCCTAAATAGCCCATACCTACCTTTTTTGTAAACAAGTGAACAAGTTCGAGGAAATACAACTCAATCAAGATGCCTTGCCCATGCGGAAGCG-GATGCAAATGCGCCAGCCAGGCCACCAAGGGATCCTGCAACTGCGGATCTGACTGCAAGTGCGGCGGCGACAAGAAATCCGCCTGCGGCTGCTCCAAGTGAGCTTTCCCCCAAAAAAGATCTGGAGTAGAGGCGCTGCATCTTGTCTCTCTACACACCCTGCAATAAATGTCCAATTAAAGTAATTGAAAAAAAAA
331	CAAAATCAAGTGAATCATCTCAGTGCAACTAAAGGCCTAAATAGCCCATACCTACCTTTTTTGTAAACAAGTGAACAAGTTCGAGGAAATACAACTCAATCAAGATGCCTTGCCCATGCGGAAGCG-GATGCAAATGCGCCAGCCAGGCCACCAAGGGATCCTGCAACTGCGGATCTGACTGCAAGTGCGGCGGCGACAAGAAATCCGCCTGCGGCTGCTCCAAGTGAGCTTTCCCCCAAAAAAGATCTGGAGTAGAGGCGCTGCATCTTGTCTCTCTACACACCCTGCAATAAATGTCCAATTAAAGTAAAAAAAAAAAAAAAAAAAAAAAAAAAAAAAAAAAAAAAAAAAAAAAAAAAAAAAAAAAAAAAAAAAAAAAAAAAAANGA
331	CAAAATCAAGTGAATCATCTCAGTGCAACTAAAGGCCTAAATAGCCCATACCTACCTTTTTTGTAAACAAGTGAACAAGTTCGAGGAAATACAACTCAATCAAGATGCCTTGCCCATGCGGAAGCG-GATGCAAATGCGCCAGCCAGGCCACCAAGGGATCCTGCAACTGCGGATCTGACTGCAAGTGCGGCGGCGACAAGAAATCCGCCTGCGGCTGCTCCAAGTGAGCTTTCCCCCAAAAAAGATCTGGAGTAGAGGCGCTGCATCTTGTCTCTCTACACACCCTGCAATAAATGTCCAATTAAAGTAAAAAAAAAAAAAAAAAAAAAAAAAAAAAAAAAAAAAAAAAAAAAAAAAAAAAAAAAAAAAAAAAAAAANNNNNNN
331	CAAAATCAAGTGAATCATCTCAGTGCAACTAAAGGCCTAAATAGCCCATACCTACCTTTTTTGTAAACAAGTGAACAAGTTCGAGGAAATACAACTCAATCAAGATGCCTTGCCCATGCGGAAGCG-GATGCAAATGCGCCAGCCAGGCCACCAAGGGATCCTGCAACTGCGGATCTGACTGCAAGTGCGGCGGCGACAAGAAATCCGCCTGCGGCTGCTCCAAGTGAGCTTTCCCCCAAAAAAGATCTGGAGTAGAGGCGCTGCATCTTGTCTCTCTACACACCCTGCAATAAATGTCCAATTAAAGTAACAAAAAAAAAAAAAAAAAAAAAAAAAAAAAAAAAAAAAAAAAAAAAAAAAAAAAAN
335	CAAAATCAAGTGAATCATCTCAGTGCAACTAAAGGCCTAAATAGCCCATACCTACCTTTTTTGTAAACAAGTGAACAAGTTCGAGGAAATACAACTCAATCAAGATGCCTTGCCCATGCGGAAGCG-GATGCAAATGCGCCAGCCAGGCCACCAAGGGATCCTGCAACTGCGGATCTGACTGCAAGTGCGGCGGCGACAAGAAATCCGCCTGCGGCTGCTCCAAGTGAGCTTTCCCCCAAAAAAGATCTGGAGTAGAGGCGCTGCATCTTGTCTCTCTACACACCCTGCAATAAATGTCCAATTAAAGTAATTGAAAAAAAAAAAAAAAAAAAAAAAAAAAAAAAAAAAAAAAAAAAAAAAAAAAAAAAAAAAAAAAAAAAAAAAAAAAAAAAAAAANN
342	CAAAATCAAGTGAATCATCTCAGTGCAACTAAAGGCCTAAATAGCCCATACCTACCTTTTTTGTAAACAAGTGAACAAGTTCGAGGAAATACAACTCAATCAAGATGCCTTGCCCATGCGGAAGCG-GATGCAAATGCGCCAGCCAGGCCACCAAGGGATCCTGCAACTGCGGATCTGACTGCAAGTGCGGCGGCGACAAGAAATCCGCCTGCGGCTGCTCCAAGTGAGCTTTCCCCCAAAAAAGATCTGGAGTAGAGGCGCTGCATCTTGTCTCTCTACACACCCTGCAATAAATGTCCAATTAAAGTAATTGATGCCTAAAAAAAAAAAAAAAAAAAAAAAAAAAAAAAAAAAAAAAAAAAAAAAAAAAAAAAAAANNNT
