## Supplemental Table S4 for "The Integrator complex cleaves nascent mRNAs to attenuate transcription"

### Sheet: Sheet1
Supplemental Table S4. Oligonucleotide Sequences
Northern Blot Probes	Sequence
MtnA probe	AAGATGCAGCGCCTCTACTC
RpS6 probe	GTGATCAGGCGCTGAATTTTGGGG
MtnA +1 to +50 probe	GTTGCACTGAGATGATTCACTTGATTTTGCTGCTGACCACAACTGATGCA
tRNA:val4:70BCb probe	GTTTCCGCCCGGGATCGAAC
eGFP probe	GTCACGAACTCCAGCAGGAC
RpL32 probe	GACGCACTCTGTTGTCGATACC
MtnA -1 to -20 probe	CATTGGCCAGATGCTCTCGG
MtnA +1 to +20 probe	TGCTGACCACAACTGATGCA
MtnA +21 to +40	GATGATTCACTTGATTTTGC
MtnA +41 to +60	TAGGCCTTTAGTTGCACTGA
MtnA +61 to +80	AAAGGTAGGTATGGGCTATT
MtnA +75 to +105	CTCGAACTTGTTCACTTGTTTACAAAAAAGG
MtnA +101 to +120	TTGAGTTGTATTTCCTCGAA
MtnA +121 to +140	GCATGGGCAAGGCATCTTGA
bantam miRNA probe	AATCAGCTTTCAAAATGATCTCA
CG6770 probe	CTTCTGCTTTTTTTTGTTCACTTTTCGCTGAGCTGCGAACGGAATTGAAT
pst probe	TTCATGGTTTCCTAATCTATTCGCCATCCCTAAGTTGTCACCTTTCCGTT
CG2247 probe	ACACTGAACACGACAACTTCTTTCGGAAATATAAAACGAACCTACAAGCG
Sirup probe	TCGGCTGGGAGTCAATGTCACTTGCTTGTTGCTTCGCGTCTGAATTGCAA
CG8620 probe	ATCTGTTGCTTATGTTTCGACTGCTTCACTTGAACACTTGAATTTGACTG
U1 probe	CTTCGTGATCACGGTTAACCTCT
U2 probe	ACAGATACTACACTTTGATCTTAGCCA
U4:39B probe	ACCTCAGGAGGACTTCATTGG
U5 probe	GGCGAAAGATTTATTCGACAATTGAAGAGAAAC
U6 probe	TTCCAATTTTAGTATATGTTCTGCCG
MtnA 45-55/MCS antisense	cgacctcgaGCTTTAGTTGC
MtnA 30-40/MCS antisense	cgacctcgaGGATGATTCAC
MtnA 10-20/MCS antisense	cgacctcgaGTGCTGACCAC
RT-qPCR Primers	Forward Primer	Reverse Primer
MtnA	ACTGCGGATCTGACTGCAAG	AAGATGCAGCGCCTCTACTC
RpL32	TACAGGCCCAAGATCGTGAAG	GACGCACTCTGTTGTCGATACC
DCP2	CGCAAGGAGAAGCAGCAACAACTT	TGACTGGCTGCTGTGGATTGTACT
MtnA pre-mRNA	GCCTTGCCCATGCGGAAGC	CTGGAAAGAAGTAGAATTTAAAAATTAGTACATGCTGGTACATC
RpL32 pre-mRNA	TGCTAAGCTGTCGgtgagtg	CATTTGTGctgcaaggagac
DCP2 pre-mRNA	catggtttatggactttgaaaaca	GCATCGATTAGGTCCGTGAT
Pepck1	GAACTGACGGACTCTGCTTAC	GGTGCGTTCGGGATCACAA
Hml	TGGTTATGGCGGGATAAAGACG	GTTGCCCTGACTTCCCTGG
CG8620	GCAATCCGATAACGTGGCAC	CAAGGCCATGTCCTCGACTT
Sirup	TGGGCAAGCTGGATGAAT	CGTATACGGATTGGTCTGATTG
CG2247	AACGTGGATCTTTCGACTCAC	CGGCGTTCAAATTGACTCTTG
pst	AAACTGCAACGGAAACTGAAAAA	ACGGAATCGAAAATGATCTGACG
CG6770	ACACCAACCACTTCGATCCC	GCTTGGTCAGAATCTTGCGG
Pepck1 pre-mRNA	CACAAACAAAATGCCTGAGC	ttgaatgcgtttcgagtgac
Hml pre-mRNA	TAACCGATGATGACGACGAG	gacgtatttattccgctttacga
Sirup pre-mRNA	CCCAAATGGGCAAACAAG	agaacgttagcatcgccact
CG2247 pre-mRNA	ccagcatctgtagcataataacaca	CGGCGTTCAAATTGACTCTT
pst pre-mRNA	tcaaagtatttggggtaatgacg	GACAGAGTTTGCCCCTTAGC
MTF-1	CAGGAGCGGCCCTACAAATG	TGTGTCCTTCGGTGGGTCTT
MED9	CGTTAACATGTTTAAGAACAACGTG	TCCTTCTTCACTCCCTCCA
MED15	GGTCTGGTAGCCAAGCTCTTT	GGCAAGATTCTGAAGTGCGTT
Rrp40	AGAGCAAGCGGGTGATACTC	GGGTTCCTTGTGTCGAAGTGG
Mtr4	GAAGAGCTGTTCGACTGTTTTGA	GCTTGGCGCTTATTTCCTTTC
Mpp6	GGCAGCATGAGCAAGAAGTT	TGGCATGCGGACTATCACTA
Dis3	AACGAGGTGAAGCACAGGAG	GGCGGTCTCATCTGGTTCG
Rrp6	CCCGCGCCCTTTACCTAAG	ACTCCTGCACCATCTCAAACT
IntS1	TGCACATTCTGTTCGCCAATC	CGTCTATGTAAATGCGGAGCAG
IntS2	TGAGGATGTACGATGTATCGCC	ACGGCCAGGATCTCTTTGC
IntS3	CCTCCTACAAAACGTAGCTCG	CCGTATATGCAGTAGTTGCCAA
IntS4	CCGCGAATAGCAGGGAACTG	CCATTTCCACGTCCTCATAGGAT
IntS5	CGCCAGAACCTGTTGGATCAG	CAGTGCGAGCTTGATGAGATT
IntS6	GCCAGAAGGCGTATGTGAATG	GTAGCGATCTCCCAGGCAAT
IntS7	TAAGCTGGCCGATTACTTTGTC	CTTGTCCAGATGATTCTCGCTC
IntS8	TTGCAGAATCTAAACCAGACGC	GGGCCTTTGTGGGCTATGG
IntS9	ATGCGATTGTATTGTCTCAGCG	GAAATTCAGGACTGTCTGCTCC
IntS10	TACGAGGCTTATCTACTGGAACG	CAGCTCCGTATGTTGATTCTGG
IntS11	TGGAGGACATGCGGAAGGT	TCTGGTGAAGTGTGACGGGA
IntS12	TGGAGGATGAAGCGAACTTTTC	CGAATCGGAGGGCTCCTTG
IntS13	CATGTGCGGTTTATTGTCTCGG	GCGCCATATTTTGCGTGCT
IntS14	CCTGCACGGCGATTACTACTT	GCCCTTCAGTGAGACCTTGTC
ChIP-qPCR Target	Forward Primer	Reverse Primer
Intergenic	GGCCGACGAGATGGGTCTG	GTAGGACGTGATACACACAT
MtnA 5' end	TGCATCAGTTGTGGTCAGCAGCAAAATC	AGGTATGGGCTATTTAGGCC
MtnA 3' end	GACGCAGTTAGGCATCAATTACT	CGCTGCATCTTGTCTCTCTACA
Pepck1	GTTTGACCCTCTCACTCGGC	ATCCGGGGCCTTTTATACCC
Hml	GGCGTTGTGGCTGCTTTTTA	CCTCGTCGTCATCATCGGTT
CG8620	AAAGCTCATCGACCGAATGC	GCTGCGGAATCTGTTGCTTA
Sirup	GACATTGACTCCCAGCCGAA	CCGTTTGTCTGGTCACGGAT
CG2247	GAGAGGAAACCTGACGCACA	AAGCGAAACGGTCCGAAAGA
pst	ATTATCTCTTCCGCGTAGCCG	ACCATGAAGTTACCCGCACC
CG6770	TATAAAAGCCGCTGCTCGAC	GGCTGCTTTCCAAATTTCTC
DCP2	TGCTCAAAACTCGCCTTCCT	GCTTCCCTGGTCGCTAAAGA
3' RACE
3' RNA adapter	[Phos]GAUCGUCGGACUGUAGAACUCUGAAC[dT5F]
RT primer and PCR reverse	AATGATACGGCGACCACCGAGATCTACACGTTCAGAGTTCTACAGTCCGA
MtnA First 20 cycles PCR forward	CAAAATCAAGTGAATCATCTC (+22 from TSS)
MtnA Nested PCR forward	ATCATCTCAGTGCAACTAAA (+35 from TSS)
dsRNA Target	Forward Primer	Reverse Primer	DRSC ID
βgal (Control)	TAATACGACTCACTATAGGG CTGGCGTAATAGCGAAGAGG	TAATACGACTCACTATAGGG CATTAAAGCGAGTGGCAACA	DRSC42733
MTF-1	TAATACGACTCACTATAGGG CCGCTGACGGATGCCT	TAATACGACTCACTATAGGG GGGTGCGCCAGTCCTG	DRSC21341
MED9	TAATACGACTCACTATAGGG TGGATTTGTCGCCAAACAAT	TAATACGACTCACTATAGGG CACAATGTCGTAGATTATCGG	DRSC06917
MED15	TAATACGACTCACTATAGGG CCGGAACTGCCTCTAACTTG	TAATACGACTCACTATAGGG TGTTGCATGGCATTTACGTT	DRSC23615
Rrp40	TAATACGACTCACTATAGGG CAGCCTCCATATCGTATCTC	TAATACGACTCACTATAGGG CGAGTTGACGCAGACCA	DRSC00074
Mtr4	TAATACGACTCACTATAGGG GTGCTCACCGAGGAGGAT	TAATACGACTCACTATAGGG CAGTGCAGCTTGATTTTGG	DRSC03560
Mpp6	TAATACGACTCACTATAGGG AATGCCATCCAAATCAAAGC	TAATACGACTCACTATAGGG TGTCTTGGTCGGATACCTCC	DRSC29734
Dis3	TAATACGACTCACTATAGGG ATCATCGTAACGATTGACACA	TAATACGACTCACTATAGGG CTTCATTGTCCACTTCCCAC	DRSC16034
Rrp6	TAATACGACTCACTATAGGG TTATCGTTGTATATCGTCAACAT	TAATACGACTCACTATAGGG GCATCTCCCTTGGAAGACT	DRSC16223
IntS1	TAATACGACTCACTATAGGG ATTAAGGGCATGTCGTCGTC	TAATACGACTCACTATAGGG GAATGTGCAGGTTGGTGTTG	DRSC27942
IntS2	TAATACGACTCACTATAGGG TTCTTCGAGGGACAGCAA	TAATACGACTCACTATAGGG TGCTTGAGCGTGAGCTTA	DRSC20094
IntS3	TAATACGACTCACTATAGGG TCATGAAACTGGGCTCATAAA	TAATACGACTCACTATAGGG CTGATAATGGTAGGTCATCGT	DRSC21215
IntS4	TAATACGACTCACTATAGGG CCTGTGGCGCCCTTATAC	TAATACGACTCACTATAGGG TTCGGGCGTCTCGAAAA	DRSC17810
IntS5	TAATACGACTCACTATAGGG TCATGCTCAATGCCTTTCAC	TAATACGACTCACTATAGGG TCGTGTCCGAGTAGTTGGTG	DRSC29369
IntS6	TAATACGACTCACTATAGGG GCTTGTTTTCGCTTGTCCTC	TAATACGACTCACTATAGGG TTTTCTGCGTGATGTGCTTC	DRSC30100
IntS7	TAATACGACTCACTATAGGG ATCCCATGCTAGCTCGTTT	TAATACGACTCACTATAGGG AAAGGTGCACGGATGCTG	DRSC10300
IntS8	TAATACGACTCACTATAGGG AATCGCTACTTAACAACTACAC	TAATACGACTCACTATAGGG AGCGAGGCCAACGAGT	DRSC07417
IntS9	TAATACGACTCACTATAGGG GGTCTTTTGTGGCCATCCTA	TAATACGACTCACTATAGGG TAAATTCGATCCAGCTTCCG	DRSC28991
IntS10	TAATACGACTCACTATAGGG GCTGGGAGCCCTTCCTG	TAATACGACTCACTATAGGG AGGCTTTGCACCAGACTG	DRSC08173
IntS11	TAATACGACTCACTATAGGG CTGTGAGCCAAAGAACGTCA	TAATACGACTCACTATAGGG CACCTTCACCTCAACGGATT	DRSC26912
IntS12	TAATACGACTCACTATAGGG AATGCGGACGAGATCATCA	TAATACGACTCACTATAGGG GCTGGCATTCGTGGAACT	DRSC15818
IntS13	TAATACGACTCACTATAGGG ACGCACCTCATACTGAACC	TAATACGACTCACTATAGGG TTCGGCGGTGCGATAG	DRSC16733
IntS14	TAATACGACTCACTATAGGG GAACTGGGCCGCACTAC	TAATACGACTCACTATAGGG GTTTTCTTTTTGTTGCTCTGTC	DRSC00668
IntS11 UTR	TAATACGACTCACTATAGGG GCAACGAAGAAGCATCCCATTG	TAATACGACTCACTATAGGG GGAACGTTTATGTATATTTTGATACTC	n/a
Cloning Primers	Forward Primer	Reverse Primer
IntS1 pUbi-p63E-FLAG	GGCCGCGGCCGCTGATCGCGGGAAAGGAAGCGGCTCC	GGCCTCTAGATTAATAGCCATGCTGGATCACTAGAG
IntS5 pUbi-p63E-FLAG	GGCCGAATTCTGCTGCGCCAGAACCTGTTGGATCAG	GGCCTCTAGATTAATCTATTTCAACGATCTGCAGCCGGG
IntS11 pUbi-p63E-FLAG	GGCCACTAGTCCCGGACATCAAGATAACGCCCTTG	GGCCCTCGAGCTAGCACATATTCTGCAGCACATTC
IntS11 E203Q site directed mut.	CCGGACTTGCTGATCTCCCAGAGCACCTACGCCACTACC	GGTAGTGGCGTAGGTGCTCTGGGAGATCAGCAAGTCCGG
