## Supplemental Table S5 for "The Integrator complex cleaves nascent mRNAs to attenuate transcription"

### Sheet: Sheet1
Supplemental Table S5. Antibodies for Immunofluorescence, Western blots, and ChIP
Western Blot Primary Antibody	Raised in	Source / Reference	Concentration	Incubation
IntS1	Guinea Pig	Ezzeddine et al. (2011) Mol Cell Biol	1:1,000	4°C, overnight
IntS9	Guinea Pig	Ezzeddine et al. (2011) Mol Cell Biol	1:1,000	Room temp, 2 h
IntS11	Rabbit	Ezzeddine et al. (2011) Mol Cell Biol	1:1,000	4°C, overnight
IntS12	Guinea Pig	Ezzeddine et al. (2011) Mol Cell Biol	1:1,000	4°C, overnight
FLAG	Mouse	Sigma F1804-1MG	1:1,000	4°C, overnight
Rrp40	Rabbit	Andrulis et al. (2002) Nature	1:1,000	4°C, overnight
Discs Large	Mouse	DSHB 4F3 anti-discs large-c	1:1,000	4°C, overnight
α-tubulin	Mouse	Sigma T6074	1:10,000	4°C, overnight
β-tubulin	Rabbit	Proteintech 10094-1-AP	1:1,000	4°C, overnight
Secondary Antibody	Recognizes	Source / Reference	Concentration	Incubation
Amersham ECL Rabbit IgG, HRP-linked whole Ab	Rabbit	GE Healthcare NA934	1:10,000	Room temp, 90 min
Amersham ECL Mouse IgG, HRP-linked whole Ab	Mouse	GE Healthcare NA931	1:10,000	Room temp, 90 min
Goat Anti-Guinea Pig IgG Antibody, HRP conjugate	Guinea Pig	Sigma AP108P	1:5,000	Room temp, 90 min
AlexaFluor 594	Mouse IgG (H+L)	Thermo Fisher Scientific A-11032	1:1,000	Room temp, 60 min
ChIP Antibodies	Raised in	Source / Reference	Concentration	Incubation
IntS1	Guinea Pig	Ezzeddine et al. (2011) Mol Cell Biol	1:1,000	4°C, overnight
IntS12	Guinea Pig	This study	1:1,000	4°C, overnight
